# Genome-wide CRISPRi/a screens in human neurons link lysosomal failure to ferroptosis

**DOI:** 10.1101/2020.06.27.175679

**Authors:** Ruilin Tian, Anthony Abarientos, Jason Hong, Sayed Hadi Hashemi, Rui Yan, Nina Dräger, Kun Leng, Mike A. Nalls, Andrew B. Singleton, Ke Xu, Faraz Faghri, Martin Kampmann

**Affiliations:** Institute for Neurodegenerative Diseases, Department of Biochemistry and Biophysics, University of California, San Francisco, San Francisco, CA, USA; Biophysics Graduate Program, University of California, San Francisco, San Francisco, CA, USA; Department of Computer Science, University of Illinois at Urbana-Champaign, Urbana, IL, USA; Department of Chemistry, University of California, Berkeley, Berkeley, CA, USA; Laboratory of Neurogenetics, National Institute on Aging, National Institutes of Health, Bethesda, MD, USA; Data Tecnica International, LLC, Glen Echo, MD, USA; Chan Zuckerberg Biohub, San Francisco, CA, USA

## Abstract

Single-cell transcriptomics provide a systematic map of gene expression in different human cell types. The next challenge is to systematically understand cell-type specific gene function. The integration of CRISPR-based functional genomics and stem cell technology enables the scalable interrogation of gene function in differentiated human cells. Here, we present the first genomewide CRISPR interference and CRISPR activation screens in human neurons.

We uncover pathways controlling neuronal response to chronic oxidative stress, which is implicated in neurodegenerative diseases. Unexpectedly, knockdown of the lysosomal protein prosaposin strongly sensitizes neurons, but not other cell types, to oxidative stress by triggering the formation of lipofuscin, a hallmark of aging, which traps iron, generating reactive oxygen species and triggering ferroptosis. We also determine transcriptomic changes in neurons following perturbation of genes linked to neurodegenerative diseases. To enable the systematic comparison of gene function across different human cell types, we establish a data commons named CRISPRbrain.

---

The human body comprises hundreds of different cell types. Even though their genomes are nearly identical, cell types are characterized by vastly different cell biologies, enabling them to fulfill diverse physiological functions. Transcriptomic profiling, fueled by recent advances in single-cell- and single-nucleus-RNA sequencing technologies, has enabled the establishment of a Human Cell Atlas of cell-type specific gene expression signatures^1^. In addition to gene expression, gene function can also be cell type-specific, as evidenced by the fact that mutations in broadly expressed or housekeeping genes can lead to cell-type specific defects and disease states. Striking examples are familial mutations causing neurodegenerative diseases, such as hereditary motor and sensory neuropathies (Charcot-Marie-Tooth disease), which can be caused by mutations in ubiquitously expressed trafficking factors (RAB7A, DNM2, DYNC1H1), or aminoacyl-tRNA synthetases (AARS, GARS, HARS, MARS)^2^.Moreover, neurodegenerative diseases are often characterized by the selective vulnerability of specific neuronal subtypes, even if the mutated gene is expressed throughout the brain or even throughout the whole body. Celltype specific gene function is also supported by our recent finding that knockdown of certain genes can have remarkably different impacts on cell survival and gene expression in different isogenic human cell types, including stem cells and neurons^3^.

Therefore, understanding the function of human genes in different cell types is the next step toward elucidating tissue-specific cell biology and uncovering disease mechanisms. To this end, we recently developed a functional genomics platform, leveraging the strengths of CRISPR interference (CRISPRi) and induced pluripotent stem cell (iPSC) technology, that enables large-scale, multimodal loss-of-function genetic screens in differentiated human cell types, as demonstrated in neurons^3^.

Here, we present a gain-of-function screening platform in human iPSC-derived neurons based on CRISPR activation (CRISPRa), which can yield complementary biological insights to CRISPRi screens^4^. Together, CRISPRi and CRISPRa in iPSC-derived neurons have enormous potential to uncover mechanisms and therapeutic targets in neurological diseases^5^. We conduct the first genome-wide CRISPRi and CRISPRa screens in human neurons based on a panel of cellular phenotypes, and CROP-seq screens to uncover transcriptional fingerprints of genes associated with neurodegenerative diseases. We apply our functional genomics platforms to systematically identify genetic modifiers of levels of reactive oxygen species and peroxidized lipids, and neuronal survival under oxidative stress, one of the predominant stresses in aging^6^ and neurodegenerative diseases^7^. These screens uncovered an unexpected role for the lysosomal protein prosaposin *(PSAP),* knockdown of which caused the formation of lipofuscin, a hallmark of aging, which traps iron, generating reactive oxygen species and triggering ferroptosis. Intriguingly, *PSAP* deficiency caused these dramatic phenotypes only in neurons, but not in iPSCs or HEK293 cells.

These results demonstrate the power of our approach in uncovering novel, cell-type specific human cell biology. We establish a Data Commons, named CRISPRbrain, for systematic exploration, interactive visualization, and comparison of functional genomics screening results in differentiated human cell types.
