## Supplementary Table 2 for "Genome-wide CRISPRi/a screens in human neurons link lysosomal failure to ferroptosis"

gene	CellRox_CRISPRi	Liperfluo_CRISPRi	Lysotracker_CRISPRi	FeRhoNox-1_CRISPRi
ADSL	-1	-1	-1	-1
AGPAT6	0	-1	1	1
AHCY	0	-1	-1	-1
AKR7A2	1	1	1	1
ALG8	1	0	0	0
ANKZF1	1	1	1	1
AP3S1	1	1	1	1
ATF4	0	-1	-1	-1
ATG13	1	1	1	1
ATG14	1	1	1	1
ATG3	0	1	1	1
ATG9A	1	1	1	1
BECN1	1	1	1	1
C12orf44	1	1	1	1
C14orf166	-1	0	-1	0
C15orf41	-1	0	-1	-1
C2orf49	-1	-1	-1	-1
CBLL1	-1	-1	-1	-1
CCDC101	-1	-1	-1	-1
CHP1	0	-1	1	0
CNOT4	0	-1	-1	-1
COASY	-1	-1	1	1
CTAGE5	1	1	1	1
CTSD	1	0	1	1
CYB561D2	1	1	1	1
DCAF7	-1	-1	-1	-1
DCP2	1	1	1	1
DCPS	1	-1	0	1
DDX17	1	1	1	1
DPF2	0	-1	-1	0
DYNC1I2	1	-1	-1	-1
EBP	1	0	-1	0
EI24	0	1	1	1
EMC4	1	-1	-1	1
ENY2	0	-1	-1	-1
EP400	-1	0	0	0
ERCC2	0	-1	1	-1
ERCC4	-1	0	0	-1
FAM96B	-1	0	0	-1
FANCD2	-1	0	0	-1
FANCL	-1	0	0	0
FBXL5	-1	0	0	1
FDPS	0	-1	1	-1
FH	1	1	0	0
FTSJ3	0	-1	-1	0
GFPT1	0	-1	-1	-1
GM2A	0	1	1	1
GNPTAB	0	1	1	1
HLA-DOA	-1	0	0	0
HUWE1	0	-1	-1	-1
INTS7	1	0	0	0
IPO7	-1	-1	-1	1
IRS2	-1	-1	-1	-1
KIF14	0	1	1	0
KLF7	-1	-1	-1	-1
LEO1	1	0	0	1
LTV1	-1	0	-1	-1
MAPKAP1	1	-1	-1	-1
MBTPS2	0	-1	0	0
MCM5	-1	0	-1	0
MINOS1	1	0	0	0
MON2	0	1	1	1
MORN5	0	1	-1	1
MRPL21	-1	0	1	-1
NAA15	1	0	0	1
NDUFA9	1	1	0	1
NDUFB4	1	1	0	1
NDUFB9	1	1	-1	1
NDUFS8	1	1	0	1
NOX5	1	-1	0	0
NSD1	0	-1	-1	-1
PCID2	0	-1	0	0
PET112	-1	0	0	0
PIK3C3	0	1	0	1
PIK3R3	0	1	1	1
POU5F1	0	-1	-1	0
PPCS	-1	-1	1	1
PQLC2	1	0	1	1
PSAP	1	1	1	1
PTCH2	-1	1	0	0
PTEN	0	1	1	1
RB1CC1	0	1	1	1
RECQL4	-1	0	0	0
RPLP1	0	-1	-1	0
RPTOR	-1	-1	0	0
RTCB	-1	-1	-1	0
SBNO1	0	-1	0	0
SCAMP4	0	-1	0	0
SDHC	1	1	1	1
SIRT6	0	-1	-1	-1
SLC17A5	1	0	1	1
STAG2	-1	0	0	0
SYVN1	1	1	1	1
TAF2	-1	-1	-1	-1
TFG	0	-1	0	-1
TK2	1	0	-1	0
TMED10	0	1	1	1
TMED2	0	1	1	1
TNPO3	-1	0	-1	-1
TRIP12	0	-1	-1	-1
TRIP13	-1	-1	-1	-1
TSC1	0	1	1	1
TTC14	0	-1	-1	-1
TTI2	0	-1	-1	-1
UBE2G2	1	1	1	1
UVRAG	0	1	1	1
UXT	0	-1	-1	1
VHL	-1	-1	-1	-1
VPS29	1	0	1	0
VPS39	0	1	1	1
VPS41	0	1	1	1
WBSCR22	-1	0	0	0
WDR75	-1	-1	-1	-1
WIPI2	1	1	1	1
YPEL5	1	-1	0	0
ZNF142	1	1	0	1
ZRANB2	-1	-1	-1	-1
ZW10	-1	0	0	0
