## Supplementary Table 5 for "Genome-wide CRISPRi/a screens in human neurons link lysosomal failure to ferroptosis"

### Sheet: CRISPRi_CROPseq_cell_counts
	cell_count
ADAM10_i3	79
ADAM10_i4	65
ADARB2_i1	58
ADARB2_i2	51
AFG3L2_i6	72
AFG3L2_i7	80
AIFM1_i1	56
AIFM1_i2	62
AKAP9_i3	68
AKAP9_i4	72
AMFR_i1	72
AMFR_i2	29
ANO10_i1	99
ANO10_i2	86
AP2A2_i3	107
AP2A2_i4	100
APEX1_i1	73
APEX1_i2	67
ARID1B_i5	75
ARID1B_i6	59
ATG5_i6	47
ATG5_i7	53
ATP1A3_i1	89
ATP1A3_i2	83
ATP5C1_i1	60
ATP5C1_i2	38
ATP5H_i3	69
ATP5H_i4	63
ATP6AP2_i6	76
ATP6AP2_i7	100
ATXN1_i1	51
ATXN1_i2	109
ATXN7_i1	55
ATXN7_i2	69
ATXN10_i3	42
ATXN10_i4	80
BAX_i1	80
BAX_i2	75
BCS1L_i3	59
BCS1L_i4	63
BECN1_i1	104
BECN1_i2	91
BIN1_i3	64
BIN1_i4	57
BLMH_i1	42
BLMH_i2	51
BNIP1_i3	72
BNIP1_i4	75
CALB1_i1	65
CALB1_i2	63
CASP3_i1	99
CASP3_i2	90
CDC42EP3_i1	57
CDC42EP3_i2	62
CDH11_i1	45
CDH11_i2	60
CELF1_i3	60
CELF1_i4	60
CEP63_i3	84
CEP63_i4	110
CIC_i1	83
CIC_i2	78
CNTNAP2_i1	50
CNTNAP2_i2	65
COASY_i3	83
COASY_i4	66
COG4_i1	65
COG4_i2	76
COX10_i1	75
COX10_i2	94
COX15_i4	58
COX15_i5	75
CREBBP_i7	125
CREBBP_i8	148
CTSD_i3	48
CTSD_i4	54
CYB561_i1	130
CYB561_i2	92
CYCS_i1	28
CYCS_i2	47
CYP46A1_i1	65
CYP46A1_i2	58
DAP_i1	91
DAP_i2	53
DBR1_i1	53
DBR1_i2	69
DCTN1_i7	64
DCTN1_i8	66
DMXL1_i1	118
DMXL1_i2	98
DNAJC6_i1	130
DNAJC6_i2	167
DNM2_i2	87
DNM2_i3	84
DROSHA_i1	55
DROSHA_i2	59
DYNC1H1_i8	88
DYNC1H1_i9	62
ECHS1_i1	83
ECHS1_i2	65
EEF2_i1	86
EEF2_i2	81
EIF2S1_i3	32
EIF2S1_i4	69
EIF4G1_i6	43
EIF4G1_i7	72
ELMO1_i1	77
ELMO1_i2	83
ELOVL5_i1	92
ELOVL5_i2	73
ELP3_i1	65
ELP3_i2	62
EPC2_i1	47
EPC2_i2	87
EWSR1_i1	61
EWSR1_i2	55
EXOC4_i1	61
EXOC4_i2	56
FAM57B_i1	57
FAM57B_i2	89
FAM171A2_i1	60
FAM171A2_i2	66
FARP1_i1	96
FARP1_i2	69
FBXO7_i4	79
FBXO7_i5	79
FERMT2_i5	85
FERMT2_i6	55
FGD4_i1	57
FGD4_i2	40
FOXC1_i1	64
FOXC1_i2	112
FOXRED1_i1	69
FOXRED1_i2	103
FRMD4A_i1	47
FRMD4A_i2	144
FXN_i3	87
FXN_i4	101
GARS_i1	70
GARS_i2	104
GLE1_i5	83
GLE1_i6	62
GOLIM4_i1	63
GOLIM4_i2	87
GRN_i7	73
GRN_i8	103
GSR_i3	71
GSR_i4	82
GSTA4_i1	31
GSTA4_i2	68
GTF2H3_i1	100
GTF2H3_i2	70
HEXA_i1	102
HEXA_i2	67
HNRNPA2B1_i7	67
HNRNPA2B1_i8	45
HSPA5_i3	56
HSPA5_i4	8
HSPA9_i5	64
HSPA9_i6	74
HTT_i1	98
HTT_i2	135
HYOU1_i1	80
HYOU1_i2	81
IGF1R_i3	71
IGF1R_i4	74
KIF1B_i3	33
KIF1B_i4	32
KIFAP3_i1	72
KIFAP3_i2	57
LRPPRC_i4	62
LRPPRC_i5	50
MAPT_i14	103
MAPT_i15	113
MATR3_i5	79
MATR3_i6	121
MRPL10_i6	48
MRPL10_i7	124
MTA1_i1	35
MTA1_i2	96
NCSTN_i3	46
NCSTN_i4	45
NDUFA2_i3	53
NDUFA2_i4	38
NDUFA9_i4	62
NDUFA9_i5	94
NDUFAF2_i1	46
NDUFAF2_i2	79
NDUFAF5_i1	59
NDUFAF5_i2	51
NDUFAF6_i1	46
NDUFAF6_i2	89
NDUFS8_i3	58
NDUFS8_i4	65
NDUFV1_i1	89
NDUFV1_i2	138
NSF_i3	85
NSF_i4	64
NTRK2_i1	66
NTRK2_i2	90
OPA3_i1	74
OPA3_i2	40
OPTN_i13	52
OPTN_i14	121
OSBPL6_i1	47
OSBPL6_i2	49
PARP1_i1	93
PARP1_i2	85
PAXIP1_i1	141
PAXIP1_i2	114
PCDH1_i1	56
PCDH1_i2	55
PDS5B_i1	68
PDS5B_i2	58
PFDN1_i3	55
PFDN1_i4	57
PFN1_i7	50
PFN1_i8	69
PGBD1_i1	65
PGBD1_i2	71
PLD3_i1	51
PLD3_i2	53
PLEKHG5_i1	126
PLEKHG5_i2	110
PMPCA_i1	94
PMPCA_i2	75
POLG_i3	52
POLG_i4	78
PON2_i1	109
PON2_i2	69
POU4F1_i1	59
POU4F1_i2	81
PPP1R37_i1	85
PPP1R37_i2	60
PPP2R2B_i1	118
PPP2R2B_i2	108
PRKAG2_i1	40
PRKAG2_i2	56
PRNP_i4	79
PRNP_i5	52
PRRC2C_i1	62
PRRC2C_i2	78
PSAP_i11	94
PSAP_i12	88
PSMF1_i1	66
PSMF1_i2	91
PVR_i1	61
PVR_i2	53
RAB7A_i7	121
RAB7A_i8	105
RAB10_i5	65
RAB10_i6	50
RBM17_i3	81
RBM17_i4	75
REEP2_i2	59
RELN_i1	76
RELN_i2	71
RFC3_i1	59
RFC3_i2	62
RGL1_i1	73
RGL1_i2	73
RGS2_i1	60
RGS2_i2	96
RHOT1_i3	80
RHOT1_i4	63
RIMBP2_i1	44
RIMBP2_i2	66
RNF165_i1	53
RNF165_i2	43
RPL6_i1	105
RPL6_i2	85
RPL14_i1	68
RPL14_i2	38
SARM1_i1	68
SARM1_i2	48
SASH1_i1	107
SASH1_i2	91
SCAPER_i1	66
SCAPER_i2	66
SCFD1_i1	63
SCFD1_i2	54
SCO2_i1	63
SCO2_i2	73
SEC24B_i1	58
SEC24B_i2	73
SERAC1_i3	61
SERAC1_i4	106
SETX_i5	41
SETX_i6	70
SH3RF1_i1	2
SH3RF1_i2	70
SLC4A1AP_i1	82
SLC4A1AP_i2	65
SLMAP_i1	67
SLMAP_i2	87
SNCB_i1	149
SNCB_i2	104
SOD1_i7	67
SOD1_i8	61
SOD2_i1	60
SOD2_i2	75
SPG7_i3	68
SPG7_i4	80
ST6GAL1_i1	49
ST6GAL1_i2	70
STX1B_i1	90
STX1B_i2	70
SYNJ1_i1	78
SYNJ1_i2	122
TAF1_i4	153
TAF1_i5	168
TARDBP_i8	41
TDP2_i1	79
TDP2_i2	72
TFAM_i5	78
TFAM_i6	69
THAP1_i1	65
THAP1_i2	59
TMEM55A_i3	73
TMEM55A_i4	68
TOP1_i1	104
TOP1_i2	101
TRAP1_i3	61
TRAP1_i4	81
TRIM26_i1	62
TRIM26_i2	77
TRIP4_i1	63
TRIP4_i2	62
TRPM7_i4	76
TRPM7_i5	67
TUBB4A_i1	72
TUBB4A_i2	48
UBA5_i1	85
UBA5_i2	170
UBTD2_i1	81
UBTD2_i2	73
VAPB_i5	64
VAPB_i6	71
VCP_i7	34
VCP_i8	78
VPS13A_i5	55
VPS13A_i6	82
VPS13C_i5	102
VPS13C_i6	56
VPS35_i1	61
VPS35_i2	52
VPS54_i3	82
VPS54_i4	95
WDR45_i1	66
WDR45_i2	113
WDR66_i1	57
WDR66_i2	77
WWOX_i3	23
WWOX_i4	58
XIAP_i1	72
XIAP_i2	57
XRCC1_i1	102
XRCC1_i2	72
YARS_i1	80
YARS_i2	51
ZNF292_i1	47
ZNF292_i2	58
ZNF592_i1	46
ZNF592_i2	80
ZNF599_i1	81
ZNF599_i2	83
non-targeting_00110_i1	68
non-targeting_00186_i1	72
non-targeting_00574_i1	51
non-targeting_00655_i1	67
non-targeting_00692_i1	68
non-targeting_00883_i1	42

### Sheet: CROPseq_cell_counts
	cell_count
ACE_a1	26
ACE_a2	56
ACHE_a1	53
ACHE_a2	94
ADAMTS20_a1	25
ADAMTS20_a2	64
ARHGAP20_a1	81
ARHGAP20_a2	53
ARID1B_a1	111
ARID1B_a2	134
ATM_a1	97
ATM_a2	31
ATP5C1_a1	105
ATP5C1_a2	47
ATXN7_a1	30
ATXN7_a2	95
BCL2L1_a1	169
BCL2L1_a2	72
BCL2_a1	62
BCL2_a2	77
BDH1_a1	44
BDH1_a2	65
BDNF_a1	71
BDNF_a2	65
BMPER_a1	51
BMPER_a2	109
C6orf203_a1	72
C6orf203_a2	81
CASP3_a1	168
CASP3_a2	69
CCDC85C_a1	65
CCDC85C_a2	109
CCR5_a1	60
CCR5_a2	88
CDC5L_a1	91
CDC5L_a2	43
CDC42EP3_a1	154
CDC42EP3_a2	98
CH25H_a1	97
CH25H_a2	135
CIC_a1	14
CIC_a2	35
CLRN2_a1	79
CLRN2_a2	59
CPS1_a1	79
CPS1_a2	30
CSMD1_a1	64
CSMD1_a2	66
CYCS_a1	28
CYCS_a2	50
DAPL1_a1	83
DDIT4_a1	29
DDIT4_a2	32
EFNA5_a1	86
EFNA5_a2	107
EGR2_a1	63
EGR2_a2	82
EPC2_a1	93
EPC2_a2	79
FAM171A2_a1	62
FAM171A2_a2	53
FEZF2_a1	64
FEZF2_a2	55
FGD4_a1	71
FGD4_a2	80
FMNL1_a1	25
FMNL1_a2	86
FRMD4A_a1	125
FRMD4A_a2	49
GABRG3_a1	89
GABRG3_a2	102
GBX2_a1	107
GBX2_a2	126
GDI1_a1	67
GDI1_a2	61
GIGYF2_a1	66
GIGYF2_a2	40
GLIS3_a1	172
GLIS3_a2	96
GPR156_a1	97
GPR156_a2	79
GRID2_a1	83
GRID2_a2	84
GSTP1_a1	54
GSTP1_a2	83
GSX2_a1	160
GSX2_a2	17
HDAC9_a1	76
HDAC9_a2	135
HECW1_a1	50
HECW1_a2	81
HMGA2_a1	57
HMGA2_a2	141
HNRNPA2B1_a1	64
HNRNPA2B1_a2	95
HRK_a1	4
HRK_a2	27
IGF1R_a1	102
IGF1R_a2	113
INSR_a1	202
INSR_a2	186
JPH3_a1	222
JPH3_a2	72
KSR2_a1	95
KSR2_a2	74
LOXHD1_a1	24
LOXHD1_a2	117
LTF_a1	68
LTF_a2	63
MAOA_a1	37
MAOA_a2	74
MEF2C_a2	117
MEGF6_a1	71
MEGF6_a2	107
MEGF10_a1	51
MEGF10_a2	74
NOP56_a1	199
NOP56_a2	145
NOS1_a1	2
NOS1_a2	100
NOS3_a1	108
NOS3_a2	31
NQO1_a1	50
NQO1_a2	26
NR2F2_a1	88
NR2F2_a2	127
NTRK1_a1	40
NTRK1_a2	63
NUAK1_a1	113
NUAK1_a2	89
P4HB_a1	99
P4HB_a2	127
PCDHA3_a1	80
PCDHA3_a2	121
PDGFA_a1	52
PDGFA_a2	37
PICALM_a1	75
PICALM_a2	61
POU4F1_a1	34
POU4F1_a2	76
PPARGC1A_a1	53
PPARGC1A_a2	88
PPP1R3B_a1	56
PPP1R3B_a2	52
PPP2R2B_a1	83
PPP2R2B_a2	108
PRNP_a1	100
PRNP_a2	127
PRRC2C_a1	109
PRRC2C_a2	103
RBMS1_a1	22
RBMS1_a2	97
RRAS2_a1	164
RRAS2_a2	175
RUNX1T1_a3	105
RUNX1T1_a4	148
SEMA3C_a1	29
SEMA3C_a2	116
SERAC1_a1	82
SERAC1_a2	91
SETX_a1	77
SETX_a2	54
SHC1_a1	85
SHC1_a2	100
SLC2A3_a1	50
SLC2A3_a2	81
SLC4A1_a3	20
SLC4A1_a4	10
SMEK1_a1	64
SMEK1_a2	67
SNCB_a1	23
SNCB_a2	52
SOX5_a1	101
SOX5_a2	69
SPAST_a1	41
SPAST_a2	128
SPI1_a3	4
SPI1_a4	28
TFAM_a1	25
TFAM_a2	57
TMSB4X_a3	55
TMSB4X_a4	45
TNS3_a1	96
TNS3_a2	41
TP53_a1	37
TP53_a2	46
TSEN15_a1	130
TSEN15_a2	91
TTBK2_a1	352
TTBK2_a2	72
TUSC1_a1	91
TUSC1_a2	107
WNT3_a1	53
WNT3_a2	75
XIAP_a1	69
XIAP_a2	83
YAP1_a2	199
non-targeting_a1	72
non-targeting_a2	70
non-targeting_a3	45
non-targeting_a4	68
non-targeting_a5	54
non-targeting_a6	42
